# Gut and nasal microbiome trajectories shape respiratory disease severity in calves exposed to antibiotic and pathogen challenge

**DOI:** 10.64898/2026.10.16.759607

**Authors:** Maverick Monie--Ibanes, Thomas Peyret, Güénaelle Derolez, Marie Corbin, Florence Mompart, David Bars-Cortina, Fatima-Zohra Sikht, Christine Citti, Xavier Nouvel, Eric Baranowski, Gilles Meyer, Mariette Ducatez, Núria Mach

## Abstract

Bovine respiratory disease complex (BRDC) is a multifactorial syndrome resulting from interactions among pathogens, host responses, and environmental stressors. However, substantial variation in disease severity persists among animals exposed to similar infectious challenges. To assess the contribution of the respiratory and gut microbiota to BRDC severity, we experimentally inoculated 28 calves with *Mycoplasma bovis*, bovine coronavirus (BCoV), and influenza D virus (IDV), with half receiving metaphylactic tilmicosin. Clinical trajectories were classified into mild, moderate, and severe phenotypes using unsupervised clustering of longitudinal health scores.

Severe BRDC was associated with higher and more persistent nasal IDV loads, yet pathogen burden alone failed to explain the marked inter-individual variability in clinical outcomes. Tilmicosin-treated calves developed substantially milder disease despite comparable pathogen loads, coinciding with lower systemic inflammation, suggesting that host-pathogen interactions, rather than pathogen replication alone, influenced disease severity.

Neither nasal nor faecal microbiota diversity consistently explained BRDC severity. However, calves that later developed severe disease displayed a more homogeneous nasal microbiota before infection, indicating that early microbial community structure may influence susceptibility. In contrast, the strongest disease-associated microbial signatures were observed in the faecal microbiota. Gut antibiotic-induced dysbiosis revealed associations between BRDC severity, specific intestinal bacterial taxa, systemic inflammation, and faecal short-chain fatty acid (SCFA) profiles. Notably, *Chlamydia* was strongly associated with disease severity, while several other taxa were linked to inflammatory biomarkers and SCFA concentrations.

Collectively, these findings support a holobiont-driven model of BRDC in which disease severity emerges from interactions among pathogens, host inflammatory responses, and microbiota-associated functions. The stronger associations observed in the intestinal microbiota, along with links between gut bacteria, SCFAs, and disease outcomes, provide evidence for a functional gut-lung axis in calves and highlight microbial metabolism as a potential target for strategies to improve respiratory health and reduce antibiotic use.

**Implications:** Bovine respiratory disease is one of the most costly health and welfare problems in cattle production. This study shows that disease severity is not determined only by pathogen infection but is also linked to changes in the gut microbiome and its metabolic activity. Calves with different microbiome profiles developed markedly different clinical outcomes despite similar pathogen exposure. The findings provide new evidence for a gut-lung connection in cattle and identify microbial functions associated with disease resilience. These results may support the development of microbiome-based strategies to improve animal health, reduce production losses, and decrease reliance on antibiotics in livestock systems.
