## Supplementary material for "Gut and nasal microbiome trajectories shape respiratory disease severity in calves exposed to antibiotic and pathogen challenge": Table S2

### Sheet: LRT_genus_results
Genus	Chi-square	Coef (cluster Medium)	p.value (omnibus ANOVA)	p.adjusted (BH)
g__Chlamydia	15.9744	0.471356	6.42048e-05	0.019454
g__Lactobacillus	8.53974	0.544165	0.00347475	0.526424
g__Limosilactobacillus	7.54735	0.440205	0.00600984	0.606994
g__Bifidobacterium	6.4704	0.441828	0.0109686	0.802245
g__Atopobium	4.19346	0.27214	0.0405803	0.802245
g__Collinsella	4.81818	0.316621	0.0281611	0.802245
g__HT002	4.65553	0.306794	0.0309536	0.802245
g__Megasphaera	5.38844	0.498551	0.0202705	0.802245
BH correction applied across all tested genera; table filtered on raw p < 0.05. Highlighted rows: q < 0.05.
