## Supplementary material for "Gut and nasal microbiome trajectories shape respiratory disease severity in calves exposed to antibiotic and pathogen challenge": Table S3

### Sheet: LRT_genus_results
Genus	LRT χ² (df = 2)	Coef (cluster Medium)	Coef (cluster Severe)	p (omnibus LRT)	q (BH)
g__[Eubacterium]_fissicatena_group	11.626	-0.419666	-0.325401	0.00298849	0.301838
g__Lachnoclostridium	11.8919	-0.521614	-0.529161	0.00261644	0.301838
g__Pseudoflavonifractor	12.5572	-0.671406	-0.41743	0.00187601	0.301838
g__Alloprevotella	7.70296	-0.171314	0.291348	0.0212483	0.606972
g__Prevotellaceae_Ga6A1_group	6.56413	-1.34543	-0.983238	0.0375506	0.606972
g__Holdemania	7.23638	-0.176277	0.0308334	0.0268312	0.606972
g__CAG-56	8.65899	-0.354187	-0.293819	0.0131742	0.606972
g__Candidatus_Saccharimonas	7.71953	-0.299971	-0.29321	0.021073	0.606972
g__Pelistega	8.78205	-0.0335367	-0.322086	0.012388	0.606972
g__Escherichia-Shigella	6.9117	-0.619403	-0.677608	0.0315604	0.606972
g__Chlamydia	8.16572	-0.83619	-0.677055	0.0168592	0.606972
BH correction applied across all tested genera; table filtered on raw p < 0.05. Highlighted rows: q < 0.05.
