## Supplementary material for "Gut and nasal microbiome trajectories shape respiratory disease severity in calves exposed to antibiotic and pathogen challenge": Table S4

### Sheet: LRT_genus_results
Genus	LRT χ² (df = 2)	Coef (cluster Medium)	Coef (cluster Severe)	p (omnibus LRT)	q (BH)
g__Bifidobacterium	7.99403	0.249194	-0.0320938	0.0183704	0.637183
g__Olsenella	9.2451	0.371221	0.583207	0.00982769	0.637183
g__Collinsella	7.99732	0.322269	-0.0158192	0.0183402	0.637183
g__F082	6.25756	0.320666	0.0463387	0.0437712	0.637183
g__Ligilactobacillus	7.27693	0.468836	0.324958	0.0262927	0.637183
BH correction applied across all tested genera; table filtered on raw p < 0.05. Highlighted rows: q < 0.05.
