## Supplementary material for "Gut and nasal microbiome trajectories shape respiratory disease severity in calves exposed to antibiotic and pathogen challenge": Table S5

### Sheet: LRT_genus_results
Genus	Cluster	Points	Slope	Standard error	r2	p.value	p.adjusted (BH)
Alloprevotella	Severe	190	0.109012	0.0198513	0.138232	1.28071e-07	1.60088e-06
Alloprevotella	Low	69	0.319247	0.0640476	0.270513	4.64157e-06	3.86797e-05
Alloprevotella	Medium	158	0.0113076	0.0459179	0.000388584	0.805807	0.839382
Candidatus_Saccharimonas	Low	8	-0.347368	0.495911	0.0755932	0.509874	0.75547
Candidatus_Saccharimonas	Medium	6	-0.0921309	0.170741	0.0678516	0.618112	0.75547
Chlamydia	Medium	34	0.3445	0.0648841	0.468354	8.07487e-06	5.04679e-05
Chlamydia	Severe	38	-0.260909	0.0756199	0.248502	0.00144591	0.00602464
Chlamydia	Low	24	-0.0370236	0.239667	0.00108355	0.87864	0.87864
Escherichia-Shigella	Medium	106	-0.270333	0.0456393	0.252255	4.12318e-08	1.03079e-06
Escherichia-Shigella	Low	58	-0.314074	0.0883205	0.184216	0.000774103	0.00387052
Escherichia-Shigella	Severe	89	-0.111353	0.0466384	0.0614946	0.0191242	0.043464
Holdemania	Medium	28	-0.590851	0.170895	0.314951	0.00188985	0.00674946
Holdemania	Severe	43	0.388066	0.162534	0.122068	0.0216506	0.0451054
Holdemania	Low	12	-0.275432	0.13695	0.287996	0.0720324	0.138524
Lachnoclostridium	Low	17	0.0727459	0.153315	0.0147872	0.641987	0.75547
Pelistega	Medium	21	-0.303118	0.195206	0.112614	0.136968	0.244586
Pelistega	Severe	6	0.185321	0.344934	0.0673064	0.619579	0.75547
Pelistega	Low	5	-0.225927	0.537089	0.0556972	0.702325	0.763397
Prevotellaceae_Ga6A1_group	Low	42	-0.91081	0.326434	0.162919	0.00803187	0.0200797
Prevotellaceae_Ga6A1_group	Medium	6	0.498858	1.06825	0.0517	0.664813	0.75547
Prevotellaceae_Ga6A1_group	Severe	23	-0.0600117	0.0806382	0.025696	0.464997	0.75547
Pseudoflavonifractor	Severe	57	0.316682	0.104145	0.14392	0.00361018	0.0100283
Pseudoflavonifractor	Low	42	-0.142453	0.248796	0.00812925	0.570141	0.75547
Pseudoflavonifractor	Medium	49	-0.072554	0.116785	0.00814521	0.537428	0.75547
[Eubacterium]_fissicatena_group	Low	10	-0.99831	0.240074	0.683691	0.00317246	0.00991393
BH correction applied across all tested genera; table filtered on raw p < 0.05. Highlighted rows: q < 0.05.
