## Supplementary material for "Gut and nasal microbiome trajectories shape respiratory disease severity in calves exposed to antibiotic and pathogen challenge": Table S6

### Sheet: LRT_genus_results
Genus	Cluster	Points	Slope	Standard error	r2	p.value	p.adjusted (BH)
Bifidobacterium	Low	48	1.32615	0.234347	0.410431	9.36925e-07	1.3117e-05
Bifidobacterium	Severe	86	0.109453	0.0730972	0.0259979	0.138046	0.193264
Bifidobacterium	Medium	135	-0.0191932	0.0460599	0.00130385	0.67757	0.67757
Collinsella	Severe	38	0.213091	0.0897488	0.135391	0.0230351	0.0537485
Collinsella	Low	16	0.496291	0.256058	0.211562	0.073033	0.127808
Collinsella	Medium	72	-0.0522059	0.0555886	0.0124432	0.350884	0.409365
F082	Severe	11	0.106059	0.0647763	0.229505	0.135991	0.193264
F082	Medium	31	-0.141814	0.138755	0.0347677	0.31521	0.401176
Ligilactobacillus	Medium	62	-0.206531	0.0629191	0.15224	0.00171844	0.00801937
Ligilactobacillus	Severe	47	0.186952	0.0853494	0.0963489	0.0337151	0.0674302
Ligilactobacillus	Low	8	0.493525	0.789293	0.0611751	0.554811	0.597489
Olsenella	Severe	78	0.190194	0.0568569	0.12834	0.00127987	0.00801937
Olsenella	Low	14	0.450224	0.143951	0.449087	0.00873035	0.0250486
Olsenella	Medium	54	-0.337884	0.124398	0.124246	0.00894594	0.0250486
BH correction applied across all tested genera; table filtered on raw p < 0.05. Highlighted rows: q < 0.05.
