## Supplementary material for "Gut and nasal microbiome trajectories shape respiratory disease severity in calves exposed to antibiotic and pathogen challenge": Table S7

### Sheet: All contrasts
SCFA	Effect	contrast	estimate	SE	df	t.ratio	p.value	Signif.
Acetate	Treatment	ATB - noATB	1.98714	1.66263	24	1.19518	0.243695	ns
Butyrate	Treatment	ATB - noATB	0.418661	0.461473	24	0.907227	0.373306	ns
Isobutyrate	Treatment	ATB - noATB	-0.289643	0.109809	24	-2.63769	0.0144185	*
Isovalerate	Treatment	ATB - noATB	-0.327143	0.121373	24	-2.69536	0.0126405	*
Propionate	Treatment	ATB - noATB	-1.84321	0.522492	24	-3.52774	0.00172009	**
Valerate	Treatment	ATB - noATB	-0.310612	0.0968645	24.3173	-3.20666	0.00373872	**
Acetate	Inf	Inf - noInf	-2.96286	1.66263	24	-1.78203	0.0874032	ns
Butyrate	Inf	Inf - noInf	-0.144018	0.461473	24	-0.312083	0.757673	ns
Isobutyrate	Inf	Inf - noInf	-0.0430357	0.109809	24	-0.391913	0.698581	ns
Isovalerate	Inf	Inf - noInf	-0.0555357	0.121373	24	-0.457563	0.651382	ns
Propionate	Inf	Inf - noInf	-0.606429	0.522492	24	-1.16065	0.2572	ns
Valerate	Inf	Inf - noInf	-0.00894673	0.0968645	24.3173	-0.0923633	0.927166	ns
Post-hoc contrasts (emmeans) from the LMM. Estimates on the model scale. * p<0.05, ** p<0.01, *** p<0.001.
